# A three-genome ultraconserved element phylogeny of Cryptophytes

**DOI:** 10.1101/2023.09.15.557987

**Authors:** Matthew J. Greenwold, Kristiaän Merritt, Tammi L. Richardson, Jeffry L. Dudycha

## Abstract

Cryptophytes are single celled protists found in all aquatic environments. They are composed of a heterotrophic genus, *Goniomonas*, and a largely autotrophic group comprising many genera. Cryptophytes evolved through secondary endosymbiosis between a host eukaryotic heterotroph and a symbiont red alga. This merger resulted in a four-genome system that includes the nuclear and mitochondrial genomes from the host and a second nuclear genome (nucleomorph) and plastid genome inherited from the symbiont. Here, we make use of different genomes (with potentially distinct evolutionary histories) to perform a phylogenomic study of the early history of cryptophytes. Using ultraconserved elements from the host nuclear genome and symbiont nucleomorph and plastid genomes, we produce a three-genome phylogeny of 91 strains of cryptophytes. Our phylogenetic analyses find that that there are three major cryptophyte clades: Clade 1 comprises *Chroomonas* and *Hemiselmis* species, Clade 2, a taxonomically rich clade, comprises at least twelve genera, and Clade 3, comprises the heterotrophic *Goniomonas* species. Each of these major clades include both freshwater and marine species, but subclades within these clades differ in degrees of niche conservatism. Finally, we discuss priorities for taxonomic revision to Cryptophyceae based on previous studies and in light of these phylogenomic analyses.
