## Supplementary Table S3 for "A three-genome ultraconserved element phylogeny of Cryptophytes"

### Sheet: Sheet1
Genus	Species	WOS Records	AB records	FW/Mar?	Family	Holotype		Notes
Bjornbergiella	1	0	1	soil	Tetragonidiaceae	Bjornbergiella hawaiiensis Bicudo 1966
Butschliella	1	0	1	FW	Butschliellaceae	Butschliella olivaceae Skvortzov 1968		NE China
Calkinsiella	1	0	0	FW	familia incertae sedis	Calkinsiella obovata Skvortsov 1969
Campylomonas	0	7	1	FW	Campylomondiaceae	Campylomonas reflexa		Now considered Cryptomonas pyrenoidifera
Chilomonas	0	119	>10	FW	Cryptomonadaceae	Chilomonas paramecium		Now Cryptomonas paramecium
Chrysidella	0	0	1	Marine	familia incertae sedis	Chrysidella nutricula
Cryptella (Naisa)	1	1	1	FW	Cryptomonadaceae	Cryptella cyanophora Pascher 1929 -- See Naisa		C. angustata was Leucocryptos angustata
Cryptochloris	1	2	0	Marine	Cryptomonadaceae	Cryptochloris vittata Schiller 1925		Also the name of a genus of golden moles
Cryptochrysis (Cryptomonas)	5	2	>8	FW	Cryptochrysidaceae	Cryptochrysis commutata Pascher 1911		emended to be Cryptomonas commutata; Butscher 1967 synonymized with Chroomonas, but it doesn't fit with either Santore 1984 or Hill 1991 versions of chroomonas
Cyanomastix	1	0	1	FW	Cryptomonadaceae	Cyanomastix morganii Lackey 1936
Cyanomonas (Chroomonas?)	10	1	4	FW	Cryptomonadaceae	Cyanomonas americana Davis		Cy. americana --> Chroomonas americana
Cyathomonas (Goniomonas)	8	7	1	FW	Cyathomonaceae	Cyathomonas turbo Fromentel 1874		Some phototrophs, some heterotrophs? Cyathomonas truncata --> Goniomonas truncata
Falcomonas	1	9	7	Marine	Falcomonadaceae	Falcomonas daucoides Hill 1991		Strain is missing and both cultures are dead (communication from anonymous Reviewer #1) aka Chroomonas daucoides; Hillea daucoides
Hemiarma	1	2	0	Marine	familia incertae sedis	Hemiarma marina Shiratori and Ishida 2016		heterotrophic; Shiratori, T. & Ishida, K.I. (2016). A new heterotrophic cryptomonad: Hemiarma marina n.g., n.sp. J. Eukaryot. Microbiol. 63(6): 804-812, 8 fig.; mitochondrial genome sequenced
Hillea	10	5	>9	marine, brackish	Hilleaceae	Hillea fusiformis Schiller 1925		Sp. previously known as Chroomonas, Cryptomonas, Rhodomonas
Isoselmis	1	1	5	Marine	Cryptomonadaceae	Isoselmis obconica		May be just a "nomen dubium" = Plagioselmis
Kisselevia	1 + 4?	0	0	FW?	Cryptomonadaceae	Kisselevia stagnalis Skvortsov		pref: cyanomonas stagnalis; also a fossil genus
Meyeriella (Mayeriella)	2	0	1	FW	Cryptomonadaceae	Meyeriella viridis Skvortsov 1968		alt sp: Mayeriella, also a genus of hymenoptera
Naisa	1	0	2	FW	Cryptomonadaceae	Naisa cyanophora (Pascher) Molinari 2021 -- see Cryptella		Czechia
Olivamonas	0	0	1	FW?	Cryptomonadaceae	Olivamonas asiatica
Plagioselmis	2	56	>10	Marine	Geminigeraceae	Plagioselmis prolonga		P. prolonga is a haploid form of a diploid Teleaulax; Altenburger 2020
Pleuromastix	1	0	2	FW	familia incertae sedis	Pleuromastix bacillifera Scherffel 1912		Slovakia lower plants checklist; Spanish algae checklist
Protocryptochrysis	1	0	1	FW	Cryptomonadaceae	Protocryptochrysis obovata Skvortsov 1969		China
Protocryptomonas	5	1	1	FW	Cryptomonadaceae	Protocryptomonas mukdenensis		Brazil, China
Pseudocryptomonas	0	2	2	FW	Cryptomonadaceae	Pseudocryptomonas americana		Synonym of Cryptomonas borealis
Skvortzoviella	1	0	1	FW	Butschliellaceae	Skvortzoviella gracillima Bourrelly 1970		aka Lemmermanniella gracilima Skvortzov; also a genus of marine fungi
Tetragonidium	1	0	2	FW	Tetragonidiaceae	Tetragonidium verrucatum Pascher 1914		Listed in Checklist of the freshwater algae of New Zealand; TRSZN 84: 695-747. Also a genus of fossil Hemipterans
Xanthodiscus	1	0	2	?	familia incertae sedis	Xanthodiscus vacillans Schewiakoff		Also a genus of butterflies
