## Supplementary Data S2 for "A three-genome ultraconserved element phylogeny of Cryptophytes"

#NEXUS
begin taxa;
	dimensions ntax=92;
	taxlabels
	Goniomonas_avonlea_CCMP3327
	Goniomonas_truncata_CCAC0871B
	Unid_sp_Zigy003
	Cryptomonas_ozolini_UTEX_LB2194
	Cryptomonas_obovoidea_CCAC0031
	Cryptomonas_lucens_CCAC1089B
	Unid_sp_Zigy001
	Unid_sp_Boom001
	Unid_sp_BMFL001
	Cryptomonas_sp_CPCC336
	Cryptomonas_commutata_CCAC0109B
	Cryptomonas_loricata_CCAC0189
	Cryptomonas_erosa_CCAC0740B
	Cryptomonas_phaseolus_CCAC0182B
	Cryptomonas_gyropyrenoidosa_CCAP979_68
	Cryptomonas_borealis_CCAC0113B
	Cryptomonas_rostratiformis_CPCC343
	Cryptomonas_ovata_UTEXLB2783
	Cryptomonas_lucens_CCAP979_35
	Cryptomonas_curvata_CCAP979_63
	Cryptomonas_tetrapyrenoidosa_CCAP979_26
	Cryptomonas_sp_CCAP979_41
	Cryptomonas_tetrapyrenoidosa_NIES279
	Cryptomonas_pyrenoidifera_CCMP1177
	Cryptomonas_pyrenoidifera_CCMP1167
	Cryptomonas_lundii_CCAP979_69
	Hanusia_phi_CCMP325
	Guillardia_theta_CCMP327
	Urgorri_complanatus_BEA0603
	Baffinella_frigidus_CCMP2293
	Geminigera_cryophila_CCMP2564
	Rhodomonas_minuta_CPCC344
	Unid_sp_CCMP1179
	Teleaulax_amphioxeia_K1837
	Unid_sp_RCC4474
	Proteomonas_sulcata_CCMP1175
	Proteomonas_sp_CCMP2715
	Proteomonas_sp_RCC3072
	Unid_sp_CCMP3175
	Rhodomonas_irregularis_NIES698
	Rhodomonas_acuta_NIES697
	Rhodomonas_lens_CCMP739
	Rhinomonas_sp_RCC821
	Rhinomonas_nottbecki_K1855
	Storeatula_sp_K1488
	Rhodomonas_salina_CCMP1319
	Rhodomonas_baltica_RCC350
	Rhodomonas_atrorosea_CCAP978_6A
	Unid_sp_CNOS001
	Rhinomonas_reticulata_CCAP995_2
	Rhodomonas_falcata_NIES702
	Teleaulax_sp_RCC4857
	Cryptomonas_calciformis_CCAP979_6
	Rhodomonas_sp_RCC2018
	Rhodomonas_sp_RCC2516
	Rhodomonas_abbreviata_CCMP1178
	Unid_sp_RCC4787
	Storeatula_sp_CCMP1868
	Hemiselmis_cryptochromatica_CCMP1181
	Hemiselmis_virescens_RCC3575
	Hemiselmis_pacifica_CCMP706
	Hemiselmis_sp_RCC2614
	Hemislemis_andersenii_CCMP1180
	Hemiselmis_andersenii_CCMP644
	Hemiselmis_sp_RCC4116
	Hemislemis_rufescens_CCMP440
	Hemiselmis_sp_RCC4216
	Hemiselmis_sp_RCC4102
	Hemiselmis_sp_RCC4099
	Hemiselmis_tepida_CCMP443
	Chroomonas_sp_SCCAP_K1623
	Chroomonas_sp_CCMP270
	Chroomonas_pauciplastida_CCMP268
	Chroomonas_mesostigmatica_CCMP1168
	Chroomonas_sp_CCMP1221
	Chroomonas_placoidea_NIES705
	Chroomonas_placoidea_CCAP978_08
	Chrooomonas_dispersa_NIES704
	Chroomonas_sp_CCAC0060
	Chroomonas_coerulea_NIES713
	Chroomonas_sp_CCAC2291
	Chroomonas_sp_CCAC0059
	Chroomonas_sp_CCAC3782
	Komma_caudata_CCAC1074B
	Chroomonas_caudata_NIES712
	Chroomonas_vectensis_K0432
	Komma_sp_K1622
	Chroomonas_sp_CCAC1312
	Chroomonas_nordstedtii_NIES708
	Chroomonas_sp_CCAC0173B
	Chroomonas_sp_RCC1504
	Emiliania_huxleyi_CCMP373
;
end;
begin trees;
	tree tree_1 = [&R] (((Goniomonas_avonlea_CCMP3327:0.2551084483736352,Goniomonas_truncata_CCAC0871B:0.49034973681876615):0.07603719911545581,(((((((Unid_sp_Zigy003:0.03189226747906071,((Cryptomonas_ozolini_UTEX_LB2194:0.013779102257874598,Cryptomonas_obovoidea_CCAC0031:0.006145703592192353):0.009754248309696734,((Cryptomonas_lucens_CCAC1089B:0.021309226268306114,((Unid_sp_Zigy001:0.012698435299240…
end;
