## Supplementary Table S1 for "A three-genome ultraconserved element phylogeny of Cryptophytes"

### Sheet: Sheet1
Species	Strain	Collection Site / Culture Center	Medium	Temperature (C)	Freshwater/Marine	Phycoerythrin/ Phycocyanin	PBP Max Wavelength Peak
Baffinella frigidus	CCMP 2293	Provasoli-Guillard National Center for Marine Algae and Microbiota (NCMA) at Bigelow Laboratory, Maine, USA	L1 - Si	4	Marine	Phycoerythrin	545
Chroomonas caudata	NIES 712	Microbial Culture Collection at the National Institute for Environmental Studies (NIES Collection, Tsukuba, JAPAN)	AF-6	15	Freshwater	Phycocyanin	645
Chroomonas coerulea	NIES 713	Microbial Culture Collection at the National Institute for Environmental Studies (NIES Collection, Tsukuba, JAPAN)	DY-V + 1/2 agar	15	Freshwater	Phycocyanin	630
Chroomonas mesostigmatica	CCMP 1168	Provasoli-Guillard National Center for Marine Algae and Microbiota (NCMA) at Bigelow Laboratory, Maine, USA	f/2-Si	20	Marine	Phycocyanin	645
Chroomonas nordstedtii	NIES 708	Microbial Culture Collection at the National Institute for Environmental Studies (NIES Collection, Tsukuba, JAPAN)	MWC + Se	15	Freshwater	Phycocyanin	630
Chroomonas pauciplastida	CCMP 268	Provasoli-Guillard National Center for Marine Algae and Microbiota (NCMA) at Bigelow Laboratory, Maine, USA	K	24	Marine	Phycocyanin	645
Chroomonas placoidea	CCAP 978/08	Culture Collection of Algae and Protozoa (CCAP) Oban, Scotland	MWC + Se + organics	15	Marine	Phycocyanin	645
Chroomonas placoidea	NIES 705	Microbial Culture Collection at the National Institute for Environmental Studies (NIES Collection, Tsukuba, JAPAN)	L1 + organics	15	Marine	Phycocyanin	645
Chroomonas sp.	CCAC 0059	Central Collection of Algal Cultures (CCAC), University of Cologne, Cologne, Germany	Waris-H	15	Freshwater	Phycocyanin	645
Chroomonas sp.	CCAC 0060B	Central Collection of Algal Cultures (CCAC), University of Cologne, Cologne, Germany	Waris-H	15	Freshwater	Phycocyanin	630
Chroomonas sp.	CCAC 0173B	Central Collection of Algal Cultures (CCAC), University of Cologne, Cologne, Germany	L1-Si 22ppt	20	Marine	no data	no data
Chroomonas sp.	CCAC 1312B	Central Collection of Algal Cultures (CCAC), University of Cologne, Cologne, Germany	Waris-H	15	Freshwater	no data	no data
Chroomonas sp.	CCAC 2291	Central Collection of Algal Cultures (CCAC), University of Cologne, Cologne, Germany	Waris-H	15	Freshwater	Phycocyanin	645
Chroomonas sp.	CCAC 3782	Central Collection of Algal Cultures (CCAC), University of Cologne, Cologne, Germany	Waris-H	24	Freshwater	no data	no data
Chroomonas sp.	CCMP 1221	Provasoli-Guillard National Center for Marine Algae and Microbiota (NCMA) at Bigelow Laboratory, Maine, USA	L1 + NH4 + Agar	15	Marine	Phycocyanin	645
Chroomonas sp.	CCMP 270	Provasoli-Guillard National Center for Marine Algae and Microbiota (NCMA) at Bigelow Laboratory, Maine, USA	K + agar	24	Marine	Phycocyanin	645
Chroomonas sp.	RCC 1504	Roscoff Culture Collection, Roscoff, France	K	20	Marine	no data	no data
Chroomonas sp.	K-1623	The Norwegian Culture Collection of Algae, NORCCA, Norwegian Institute for Water Research (NIVA), University of Oslo, Norway	MWC+Se	15	Freshwater	Phycocyanin	630
Chroomonas vectensis	K-0432	The Norwegian Culture Collection of Algae, NORCCA, Norwegian Institute for Water Research (NIVA), University of Oslo, Norway	L1 - Si	15	Marine	Phycocyanin	630
Chrooomonas dispersa	NIES 704	Microbial Culture Collection at the National Institute for Environmental Studies (NIES Collection, Tsukuba, JAPAN)	L1 - Si	15	Marine	Phycocyanin	630
Cryptomonas borealis	CCAC 0113B	Central Collection of Algal Cultures (CCAC), University of Cologne, Cologne, Germany	Waris-H	15	Freshwater	Phycoerythrin	566
Cryptomonas calceiformis	CCAP 979/6	Culture Collection of Algae and Protozoa (CCAP) Oban, Scotland	L1-Si + organics	20	Marine	Phycoerythrin	545
Cryptomonas commutata	CCAC 0109B	Central Collection of Algal Cultures (CCAC), University of Cologne, Cologne, Germany	Waris-H	15	Freshwater	Phycoerythrin	566
Cryptomonas curvata	CCAP 979/63	Culture Collection of Algae and Protozoa (CCAP) Oban, Scotland	MWC + Se + organics	15	Freshwater	Phycoerythrin	566
Cryptomonas curvata	CCAP 979/26	Culture Collection of Algae and Protozoa (CCAP) Oban, Scotland	MWC + Se + organics	15	Freshwater	Phycoerythrin	566
Cryptomonas erosa	CCAC 0740B	Central Collection of Algal Cultures (CCAC), University of Cologne, Cologne, Germany	Waris-H	15	Freshwater	Phycoerythrin	566
Cryptomonas gyropyrenoidosa	CCAP 979/68	Culture Collection of Algae and Protozoa (CCAP) Oban, Scotland	MWC + Se + organics	15	Freshwater	Phycoerythrin	566
Cryptomonas loricata	CCAC 0189	Central Collection of Algal Cultures (CCAC), University of Cologne, Cologne, Germany	Waris-H	15	Freshwater	Phycoerythrin	566
Cryptomonas lucens	CCAC 1089B	Central Collection of Algal Cultures (CCAC), University of Cologne, Cologne, Germany	Waris-H	15	Freshwater	Phycoerythrin	566
Cryptomonas lucens	CCAP 979/35	Culture Collection of Algae and Protozoa (CCAP) Oban, Scotland	MWC + Se + organics	15	Freshwater	Phycoerythrin	566
Cryptomonas lundii	CCAP 979/69	Culture Collection of Algae and Protozoa (CCAP) Oban, Scotland	MWC + Se + organics	15	Freshwater	Phycoerythrin	566
Cryptomonas obovoidea	CCAC 0031	Central Collection of Algal Cultures (CCAC), University of Cologne, Cologne, Germany	MWC + Se	15	Freshwater	Phycoerythrin	566
Cryptomonas ovata	UTEX LB2783	Culture Collection of Algae at The University of Texas at Austin, Austin, Texas, USA	MWC + Se	20	Freshwater	Phycoerythrin	566
Cryptomonas ozolini	UTEX LB2194	Culture Collection of Algae at The University of Texas at Austin, Austin, Texas, USA	Waris-H	20	Freshwater	Phycoerythrin	566
Cryptomonas phaseolus	CCAC 0182B	Central Collection of Algal Cultures (CCAC), University of Cologne, Cologne, Germany	Waris-H	15	Freshwater	Phycoerythrin	566
Cryptomonas pyrenoidifera	CCMP 1167	Provasoli-Guillard National Center for Marine Algae and Microbiota (NCMA) at Bigelow Laboratory, Maine, USA	DY-V	20	Freshwater	Phycoerythrin	566
Cryptomonas pyrenoidifera	CCMP 1177	Provasoli-Guillard National Center for Marine Algae and Microbiota (NCMA) at Bigelow Laboratory, Maine, USA	DY-V	20	Freshwater	Phycoerythrin	566
Cryptomonas rostratiformis	CPCC 343	Canadian Phycological Culture Centre (CPCC), University of Waterloo, Ontario, Canada	CHU-10	20	Freshwater	Phycoerythrin	566
Cryptomonas sp.	CCAP 979/41	Culture Collection of Algae and Protozoa (CCAP) Oban, Scotland	MWC + Se + organics	15	Freshwater	Phycoerythrin	566
Cryptomonas sp.	CPCC 336	Canadian Phycological Culture Centre (CPCC), University of Waterloo, Ontario, Canada	DY-V	20	Freshwater	Phycoerythrin	566
Cryptomonas tetrapyrenoidosa	NIES 279	Microbial Culture Collection at the National Institute for Environmental Studies (NIES Collection, Tsukuba, JAPAN)	MWC + Se + organics	15	Freshwater	Phycoerythrin	566
Emiliania huxleyi	CCMP 373	Provasoli-Guillard National Center for Marine Algae and Microbiota (NCMA) at Bigelow Laboratory, Maine, USA	L1 - Si	24	Marine	no data	no data
Geminigera cryophila	CCMP 2564	Provasoli-Guillard National Center for Marine Algae and Microbiota (NCMA) at Bigelow Laboratory, Maine, USA	L1 - Si	4	Marine	Phycoerythrin	545
Goniomonas avonlea	CCMP 3327	Provasoli-Guillard National Center for Marine Algae and Microbiota (NCMA) at Bigelow Laboratory, Maine, USA	FSW + BSM + organics	20	Marine	no data	no data
Goniomonas truncata	CCAC 0871B	Central Collection of Algal Cultures (CCAC), University of Cologne, Cologne, Germany	Waris-H + AC broth + organics	15	Freshwater	no data	no data
Guillardia theta	CCMP 327	Provasoli-Guillard National Center for Marine Algae and Microbiota (NCMA) at Bigelow Laboratory, Maine, USA	H/2	20	Marine	Phycoerythrin	545
Hanusia phi	CCMP 325	Provasoli-Guillard National Center for Marine Algae and Microbiota (NCMA) at Bigelow Laboratory, Maine, USA	H/2	15	Marine	Phycoerythrin	545
Hemiselmis andersenii	CCMP 644	Provasoli-Guillard National Center for Marine Algae and Microbiota (NCMA) at Bigelow Laboratory, Maine, USA	K + organics	24	Marine	Phycoerythrin	555
Hemislemis andersenii	CCMP 1180	Provasoli-Guillard National Center for Marine Algae and Microbiota (NCMA) at Bigelow Laboratory, Maine, USA	K + organics	24	Marine	Phycoerythrin	555
*Hemiselmis aquamarina	RCC 4102	Roscoff Culture Collection, Roscoff, France	L1 - Si	20	Marine	Phycocyanin	564
Hemiselmis cryptochromatica	CCMP 1181	Provasoli-Guillard National Center for Marine Algae and Microbiota (NCMA) at Bigelow Laboratory, Maine, USA	L1 + NH4	15	Marine	Phycocyanin	569
Hemiselmis pacifica	CCMP 706	Provasoli-Guillard National Center for Marine Algae and Microbiota (NCMA) at Bigelow Laboratory, Maine, USA	L1 - Si	15	Marine	Phycocyanin	577
Hemiselmis sp.	RCC 2614	Roscoff Culture Collection, Roscoff, France	f/2-Si	15	Marine	Phycoerythrin	545
Hemiselmis sp.	RCC 4099	Roscoff Culture Collection, Roscoff, France	K	20	Marine	no data	no data
Hemiselmis sp.	RCC 4116	Roscoff Culture Collection, Roscoff, France	L1 + NH4	20	Marine	Phycoerythrin	555
Hemiselmis sp.	RCC 4216	Roscoff Culture Collection, Roscoff, France	K	15	Marine	Phycoerythrin	555
Hemiselmis tepida	CCMP 443	Provasoli-Guillard National Center for Marine Algae and Microbiota (NCMA) at Bigelow Laboratory, Maine, USA	L1 + NH4	20	Marine	Phycocyanin	615
Hemiselmis virescens	RCC 3575	Roscoff Culture Collection, Roscoff, France	L1 + NH4	20	Marine	Phycocyanin	615
Hemislemis rufescens	CCMP 440	Provasoli-Guillard National Center for Marine Algae and Microbiota (NCMA) at Bigelow Laboratory, Maine, USA	L1 + NH4	20	Marine	Phycoerythrin	555
Komma caudata	CCAC 1074B	Central Collection of Algal Cultures (CCAC), University of Cologne, Cologne, Germany	Waris-H	15	Freshwater	no data	no data
Komma sp.	K-1622	The Norwegian Culture Collection of Algae, NORCCA, Norwegian Institute for Water Research (NIVA), University of Oslo, Norway	MWC + Se	15	Freshwater	Phycocyanin	630
Proteomonas sp.	CCMP 2715	Provasoli-Guillard National Center for Marine Algae and Microbiota (NCMA) at Bigelow Laboratory, Maine, USA	L1 + NH4	24	Marine	Phycoerythrin	545
Proteomonas sp.	RCC 3072	Roscoff Culture Collection, Roscoff, France	L1 - Si + organics	24	Marine	Phycoerythrin	545
Proteomonas sulcata	CCMP 1175	Provasoli-Guillard National Center for Marine Algae and Microbiota (NCMA) at Bigelow Laboratory, Maine, USA	f/2 - Si	20	Marine	Phycoerythrin	545
Rhinomonas nottbecki	K-1855	The Norwegian Culture Collection of Algae, NORCCA, Norwegian Institute for Water Research (NIVA), University of Oslo, Norway	L1 - Si	15	Marine	Phycoerythrin	545
Rhinomonas reticulata	CCAP 995/2	Culture Collection of Algae and Protozoa (CCAP) Oban, Scotland	L1 - Si + organics	20	Marine	Phycoerythrin	545
Rhinomonas sp.	RCC 821	Roscoff Culture Collection, Roscoff, France	K	15	Marine	Phycoerythrin	545
Rhodomonas abbreviata	CCMP 1178	Provasoli-Guillard National Center for Marine Algae and Microbiota (NCMA) at Bigelow Laboratory, Maine, USA	K + organics	20	Marine	Phycoerythrin	545
Rhodomonas acuta	NIES 697	Microbial Culture Collection at the National Institute for Environmental Studies (NIES Collection, Tsukuba, JAPAN)	K	15	Marine	Phycoerythrin	545
Rhodomonas atrorosea	CCAP 978/6A	Culture Collection of Algae and Protozoa (CCAP) Oban, Scotland	L1 - Si + org	15	Marine	Phycoerythrin	545
Rhodomonas baltica	RCC 350	Roscoff Culture Collection, Roscoff, France	K	20	Marine	Phycoerythrin	545
Rhodomonas falcata	NIES 702	Microbial Culture Collection at the National Institute for Environmental Studies (NIES Collection, Tsukuba, JAPAN)	K	15	Marine	Phycoerythrin	545
Rhodomonas irregularis	NIES 698	Microbial Culture Collection at the National Institute for Environmental Studies (NIES Collection, Tsukuba, JAPAN)	K	15	Marine	Phycoerythrin	545
Rhodomonas lens	CCMP 739	Provasoli-Guillard National Center for Marine Algae and Microbiota (NCMA) at Bigelow Laboratory, Maine, USA	K	20	Marine	Phycoerythrin	545
Rhodomonas minuta	CPCC 344	Canadian Phycological Culture Centre (CPCC), University of Waterloo, Ontario, Canada	MWC + Se	20	Freshwater	Phycoerythrin	545
Rhodomonas salina	CCMP 1319	Provasoli-Guillard National Center for Marine Algae and Microbiota (NCMA) at Bigelow Laboratory, Maine, USA	L1 - Si	20	Marine	Phycoerythrin	545
Rhodomonas sp.	RCC 2018	Roscoff Culture Collection, Roscoff, France	K	4	Marine	Phycoerythrin	545
Rhodomonas sp.	RCC 2516	Roscoff Culture Collection, Roscoff, France	K	4	Marine	Phycoerythrin	545
Storeatula sp.	CCMP 1868	Provasoli-Guillard National Center for Marine Algae and Microbiota (NCMA) at Bigelow Laboratory, Maine, USA	L1 - Si	24	Marine	Phycoerythrin	545
Storeatula sp.	K-1488	The Norwegian Culture Collection of Algae, NORCCA, Norwegian Institute for Water Research (NIVA), University of Oslo, Norway	L1 - Si	15	Marine	Phycoerythrin	545
Teleaulax amphioxeia	K-1837	The Norwegian Culture Collection of Algae, NORCCA, Norwegian Institute for Water Research (NIVA), University of Oslo, Norway	L1	15	Marine	Phycoerythrin	545
Teleaulax sp.	RCC 4857	Roscoff Culture Collection, Roscoff, France	L1 - Si	20	Marine	Phycoerythrin	545
Unidentified sp.	BMFL 001	Kimbel Pond, Georgetown, South Carolina, USA	Waris-H	20	Freshwater	Phycoerythrin	566
Unidentified sp.	BOOM 001	Boomerang Lake, North Carolina, USA	Waris-H	20	Freshwater	no data	no data
Unidentified sp.	CCMP 1179	Provasoli-Guillard National Center for Marine Algae and Microbiota (NCMA) at Bigelow Laboratory, Maine, USA	L1 - Si 22ppt	24	Marine	Phycoerythrin	545
Unidentified sp.	CCMP 3175	Provasoli-Guillard National Center for Marine Algae and Microbiota (NCMA) at Bigelow Laboratory, Maine, USA	L1 - Si	24	Marine	Phycoerythrin	545
Unidentified sp.	CNOS 001	Battery, Charleston, South Carolina, USA	L1 - Si	20	Marine	Phycoerythrin	545
Unidentified sp.	RCC 4474	Roscoff Culture Collection, Roscoff, France	K	24	Marine	Phycoerythrin	545
Unidentified sp.	RCC 4787	Roscoff Culture Collection, Roscoff, France	L1 - Si	4	Marine	Phycoerythrin	545
Unidentified sp.	Zigy 001	Congaree National Park, South Carolina, USA	Waris-H	20	Freshwater	Phycoerythrin	566
Unidentified sp.	Zigy 003	Congaree National Park, South Carolina, USA	Waris-H	20	Freshwater	no data	no data
Urgorri complanatus	BEA 0603B	The Spanish Bank of Algae (BEA), Universidad of Las Palmas de Gran Canaria, Las Palmas, Spain	L1 - Si 22ppt	20	Marine	Phycoerythrin	545
Bolded strain PBP data from Cunningham et al., 2019
Starred strain PBP data from Magalhaes et al. 2021.
